# Cellular stress in brain organoids is limited to a distinct and bioinformatically removable subpopulation

**DOI:** 10.1101/2022.03.11.483643

**Authors:** Ábel Vértesy, Oliver L. Eichmueller, Julia Naas, Maria Novatchkova, Christopher Esk, Meritxell Balmaña, Sabrina Ladstaetter, Christoph Bock, Arndt von Haeseler, Juergen A. Knoblich

## Abstract

Organoids enable disease modeling in complex and structured human tissue, *in vitro*. Like most 3D models, they lack sufficient oxygen supply, leading to cellular stress. These negative effects are particularly prominent in complex models, like brain organoids, where they can prevent proper lineage commitment. Here, we analyze brain organoid and fetal single cell RNA sequencing (scRNAseq) data from published and new datasets totaling over 190,000 cells. We describe a unique stress signature found in all organoid samples, but not in fetal samples. We demonstrate that cell stress is limited to a defined organoid cell population, and present Gruffi, an algorithm that uses granular functional filtering to identify and remove stressed cells from any organoid scRNAseq dataset in an unbiased manner. Our data show that adverse effects of cell stress can be corrected by bioinformatic analysis, improving developmental trajectories and resemblance to fetal data.
