## Supplementary material for "Cellular stress in brain organoids is limited to a distinct and bioinformatically removable subpopulation": All supplementary tables: Table.S2.Stress.Comparison.v2.xlsx

### Sheet: Stress.Comparison
-	percent.ribo	percent.mito	Score.GO.0030433	Score.GO.0000422	Score.GO.0006914
Str. Neurons	11.597	1.15901	0.0189126	0.0676027	0.0979267
Neurons	8.30819	2.4019	-0.0296669	0.0185985	0.101473
Str. Prog.	14.9202	1.9751	0.0421917	0.100695	0.109119
Prog.	12.0813	2.63187	-0.0139534	0.0395032	0.117884
Increase / Decrease
	1.39586	0.482538	-0.637499	3.63485	0.965049
	1.23498	0.750457	-3.02376	2.54902	0.925646
